# Multifaceted and evolutionarily dynamic interactions between *Caenorhabditis elegans* SPO-11 and its cofactors ensure proper formation of meiotic DNA double-strand breaks

**DOI:** 10.64898/2026.07.30.741518

**Authors:** Keita Kameda, Li Zhou, Nowa Matsubayashi, Carlos Mario Rodriguez-Reza, Lin Meng, Xuan Li, Tomoki Yoshioka, Aya Sato-Carlton, Peter Mark Carlton

## Abstract

DNA double-strand breaks (DSBs) generated during meiotic prophase by the topoisomerase-like protein SPO11 are essential to create crossovers between homologous chromosomes. Since crossovers are required to biorient chromosomes at the first meiotic division, DSB formation is essential for meiosis in most sexually-reproducing organisms. Since excess DSBs have the potential to destabilize the genome, SPO-11 activity must be strictly regulated by many cofactors. Recent studies have established that SPO11 must dimerize to cut DNA, whereas soluble SPO11 and SPO11-TOPOVIBL complexes are predominantly monomeric (1–3). This contrast suggested that a major role of SPO11 cofactors could be to promote SPO11 dimerization, through means such as increasing local concentration or co-orienting SPO11 protomers. However, the mechanism of this regulation is not well-understood. Here, by taking advantage of phylogenomic analysis in the nematode genus *Caenorhabditis*, we show that the conserved cofactor DSB-1^Rec114^ evolved to replace TOPOVIBL function in *C. elegans*. We provide genetic and biochemical evidence that multiple interactions between SPO-11 and DSB-1 stabilize protein complex formation and promote SPO-11 dimerization. Our results shed light on the regulatory mechanism of programmed DSB formation, which ensures crossover formation and meiotic chromosome segregation while protecting genomic stability.

**Significance Statement:** Programmed DNA double-strand breaks catalyzed by SPO11 are essential for meiosis, but how SPO11 and its cofactors cooperate to cut DNA is not understood. SPO11 only cuts DNA as a homodimer, but soluble SPO11, with or without its core component TOPOVIBL, is predominantly monomeric. We show here that DSB-1, a conserved cofactor of *C. elegans* SPO-11, has evolved to replace TOPOVIBL to make direct, multifaceted interactions with SPO-11. We provide evidence that DSB-1 simultaneously binds both SPO-11 protomers, and this binding is critical for DNA cleavage, implying a major role of DSB-1 in promoting SPO-11 dimerization. Our phylogenetic analysis also highlights the evolutionary flexibility of a conserved, essential protein complex after the loss of one of its members, TOPOVIBL.
