## Supplemental Tables 1-4 for "Multifaceted and evolutionarily dynamic interactions between *Caenorhabditis elegans* SPO-11 and its cofactors ensure proper formation of meiotic DNA double-strand breaks"

### Sheet: Table S1.  Strains used in this
Strain name	Genotype	Source	Additional information
N2 wild type	C. elegans Bristol wild isolate	Brenner, 1974 PMID:4366476
AV477	dsb-2(me96) II	Rosu et al., 2013 PMID:23950729
FX06047	dsb-2(tm6047) II	Shohei Mitani lab (National BioResource Project)	https://shigen.nig.ac.jp/c.elegans/DetailsSearch?allele=tm6047
CB4108	fog-2(q71)	CGC(Caenorhabditis Genetics Center)	https://cgc.umn.edu/strain/CB4108
PMC916	spo-11(icm152[spo-11(R49A_E52A_F53A)]) (IV) /nT1[qls51] (IV;V)	This study	Used as spo-11(3A) in this paper, generated in Peter Carlton's lab, Kyoto University
PMC918	spo-11(icm150[spo-11(Δ387-425)]) (IV)/nT1[qls51] (IV;V).	This study	Used as spo-11(ΔC39) in this paper, generated in Peter Carlton's lab, Kyoto University
PMC915	spo-11(icm148[spo-11(Δ405-425)]) (IV)	This study	Used as spo-11(ΔC21) in this paper, generated in Peter Carlton's lab, Kyoto University
PMC1061	dsb-1(icm147[dsb-1(S97K_V99T_R100I_K101L_Y104F_S106T_T108K_V110K_K111L_R116T)])(IV) /nT1[qls51] (IV;V)	This study	Used as dsb-1(RD) in this paper, generated in Peter Carlton's lab, Kyoto University
PMC992	dsb-1(icm162[dsb-1(R116A)]) (IV)	This study	Used as dsb-1(R116A) in this paper, generated in Peter Carlton's lab, Kyoto University
PMC724	dsb-1(icm117[3xflag::dsb-1])	This study	Used as 3xflag::dsb-1 in this paper, generated in Peter Carlton's lab, Kyoto University
PMC882	spo-11::flag(icm149[spo-11::3xFLAG])	This study	Used as spo-11::3xflag in this paper, generated in Peter Carlton's lab, Kyoto University
PMC1001	dsb-2(tm6047)/mnC1[dpy-10(e128) unc-52(e444) nIs190 let-?] (II); dsb-1(icm162[dsb-1(R116A)]) (IV)	This study	Used as dsb-2(tm6047); dsb-1(R116A) in this paper, generated in Peter Carlton's lab, Kyoto University
PMC1026	dsb-1(icm164[dsb-1(R116A)]) spo-11(icm148[spo-11(405-425)]) (IV) /nT1[qls51] (IV; V)	This study	Used as dsb-1(R116A) spo-11(ΔC21) in this paper, generated in Peter Carlton's lab, Kyoto University
PMC917	spo-11(icm153[spo-11(R49A_E52A_F53A)::3xFLAG]) (IV) /nT1[qls51] (IV;V)	This study	Used as spo-11(3A)::3xFLAG in this paper, generated in Peter Carlton's lab, Kyoto University
PMC1014	spo-11(icm159[spo-11(Δ387-425)::3xFLAG]) (IV) /nT1[qls51] (IV;V)	This study	Used as spo-11(ΔC39)::3xFLAG in this paper, generated in Peter Carlton's lab, Kyoto University
PMC995	spo-11(icm160[spo-11(Δ405-425)::3xFLAG]) (IV)	This study	Used as spo-11(ΔC21)::3xFLAG in this paper, generated in Peter Carlton's lab, Kyoto University
PMC1057	dsb-1(icm165[3xFLAG::dsb-1(S97K_V99T_R100I_K101L_Y104F_S106T_T108K_V110K_K111L_R116T)]) (IV) /nT1[qls51] (IV;V)	This study	Used as 3xFLAG::dsb-1(RD) in this paper, generated in Peter Carlton's lab, Kyoto University
PMC990	dsb-1(icm163[3xFLAG::dsb-1(R116A)]) (IV)	This study	Used as 3xFLAG::dsb-1(R116A) in this paper, generated in Peter Carlton's lab, Kyoto University
PMC1065	spo-11(icm144 [spo-11(Δ387-425)]) dsb-1(icm117[3xflag::dsb-1]) (IV) /nT1[qls 51] (IV;V)	This study	Used as 3xFLAG::dsb-1 spo-11(ΔC39) in this paper, generated in Peter Carlton's lab, Kyoto University
PMC1058	dsb-1(icm166[dsb-1(S97K_V99T_R100I_K101L_Y104F_S106T_T108K_V110K_K111L_R116T)]) spo-11(icm152[spo-11(3A_R49A_E52A_F53A)]) (IV)/nT1[qls51] (IV;V)	This study	Used as dsb-1(RD) spo-11(3A) in this paper, generated in Peter Carlton's lab, Kyoto University

### Sheet: Table S2. PCR primers for the b
Primer	Direction	Sequence	usage
kk023_MBP_insert_fw	F	CAGGAAACAGTATTCATGAAAATCGAAGAAGGTAAACTGGT	pull-down
kk025_GST-vector_fw	F	AAAGACGCGCAGACTTCGGATCTGGAAGTTCTGTTCC	pull-down
kk024_MBP_insert_rev	R	AACTTCCAGATCCGAAGTCTGCGCGTCTTTCAGGG	pull-down
kk026_GST-vector_rev	R	TTCTTCGATTTTCATGAATACTGTTTCCTGTGTGAAATTGTTATC	pull-down
kk121_10xHis_DSB-1_plasmid_F1	F	CCAGTTAAGGATTGAAGCAGCGGCCATATCGAAGG	pull-down
kk122_10xHis_DSB-1_plasmid_R1	R	GCAATCGTGAAATGAAGCAGCGGCCATATCGAAGG	pull-down
kk125_10xHis_DSB-2_plasmid_F1	F	CAATTCAGGAAACATGTGATGATGATGATGATGATGATGATGA	pull-down
kk126_10xHis_DSB-2_plasmid_R1	R	GCCACGTGCACTCATGTGATGATGATGATGATGATGATGATGA	pull-down
kk028_pGBT8-spo-11_vector_fw	F	TGACTGACGATCTGCccggaattcccggggatccc	Y2H
kk029_pGBT8-spo-11_vector_rev	R	GTCACGATGCGGCCGcgatacagtcaactgtctttgacctttgtt	Y2H
kk030_pGBT8-dsb-1/2_vector_fw	F	TGAAGCAGCGGCCATccggaattcccggggatccc	Y2H
kk031_pGBT8-dsb-1/2_vector_rev	R	GTGATGATGATGATGcgatacagtcaactgtctttgacctttgtt	Y2H
kk034_pGADGH-spo-11_vector_fw	F	TGACTGACGATCTGCATCCTAGAACTAGTGGATCCCCC	Y2H
kk035_pGADGH-spo-11_vector_rev	R	GTCACGATGCGGCCGCTCTTTTTTTGGGTTTGGTGGG	Y2H
kk036_pGADGH-dsb-1/2_vector_fw	F	TGAAGCAGCGGCCATATCCTAGAACTAGTGGATCCCCC	Y2H
kk037_pGADGH-dsb-1/2_vector_rev	R	GTGATGATGATGATGCTCTTTTTTTGGGTTTGGTGGG	Y2H
kk019_GST_spo-11_F1	F	CGGCCGCATCGTGACATGAGAAAAATTGAATTCGC	Y2H and pull-down
kk020_GST_spo-11_F2	R	CGGCCGCATCGTGACGATGACTATATAGATTCGGA	Y2H and pull-down
kk021_GST_spo-11_R1	F	GCAGATCGTCAGTCAATCACTATCATTATCTATCA	Y2H and pull-down
kk022_GST_spo-11_R2	R	GCAGATCGTCAGTCAGTCTTTTGCTTCCCGATCAT	Y2H and pull-down
kk118_spo-11_31-150_fw	F	CGGCCGCATCGTGACTCTGATGACAGTTTTCTTGACGATG	Y2H and pull-down
kk094_SPO-11(31-150)_R1	R	GCAGATCGTCAGTCAGTTTAAATTAGCCCGACTTTCATTCAAA	Y2H and pull-down
kk074_spo-11(1-68)_F1	F	CGGCCGCATCGTGACATGTATGAATATTCTTTCAACCCAAATATCG	Y2H and pull-down
kk075_spo-11(1-68)_R1	R	GCAGATCGTCAGtcaCGATTTCTCTTTGTTATCCATTTGCC	Y2H
kk076_spo-11(38-68)_F1	F	CGGCCGCATCGTGACGATGAAGTAATACCACCGAAGGAAC	Y2H
kk119_10xHis_DSB-1_F1	F	CATCATCATCATCACATGTTTCCTGAATTGCAGACACT	Y2H and pull-down
kk120_10xHis_DSB-1_R1	R	ATGGCCGCTGCTTCAATCCTTAACTGGAGTCTCCGAAA	Y2H and pull-down
kk032_dsb-1_full_length_fragment_rev1	R	tccggATGGCCGCTGCTTCAAAATTCCATATCAGAAGTTTGTTGGAC	Y2H
kk038_dsb-1_full_length_fragment_rev2	R	AGGATATGGCCGCTGCTTCAAAATTCCATATCAGAAGTTTGTTGGACG	Y2H
kk095_DSB-1(1-150)_R1	R	ATGGCCGCTGCTTCAAATATCAATATCGCATGGTTGGGAG	Y2H
kk123_10xHis_DSB-2_F1	F	CATCATCATCATCACATGAGTGCACGTGGCCTGAA	Y2H and pull-down
kk124_10xHis_DSB-2_R1	R	ATGGCCGCTGCTTCATTTCACGATTGCGGTGTCCA	Y2H and pull-down
kk033_dsb-2_full_length_fragment_rev1	R	tccggATGGCCGCTGCTTCAATCTTCTGGAACAGAATCGTGTTGCT	Y2H
kk039_dsb-2_full_length_fragment_rev2	R	AGGATATGGCCGCTGCTTCAATCTTCTGGAACAGAATCGTGTTG	Y2H

### Sheet: Table S3. List of antibodies
Designation	Source or reference	Identifiers	Usage
Anti-RAD-51(Rabbit polyclonal)	SDIX/Novus Biologicals	Cat#29480002 lot#G3048-009A02	IF(1:10000)
Alexa488-anti-rabbit (donkey polyclonal)	Jackson ImmunoResearch	Cat#711-545-152, lot#109880	IF(1:500)
Anti-FLAG(mouse monoclonal)	Sigma-Aldrich	Cat#F1804-200UG	WB(1:2000)
Anti-Actin(Rabbit poluclonal)	SantaCruz	Cat#sc-1615	WB(1:40000)
HRP-conjugated anti-mouse (sheep polyclonal)	GE Healthcare BioSciences	Cat#NIF825	WB(1:10000)
HRP-conjugated anti-rabbit (goat polyclonal)	Abcam	Cat#ab97051	WB(1:10000)
Anti 6xHistidine(9C11)(mouse monoclonal)	wako	Cat#011-23091	WB(1:1000)

### Sheet: Table S4. crRNAs, repair templa
Transgenes	crRNAs	Repair templates	Genotyping primers	Restrict enzyme
spo-11(3A), spo-11(3A)::3xFLAG	5'-CGATGAAGTAATACCACCGA-3'	5'-ATTACTCAAACATTTTCAACAGGAACTTATTACATTCTCAAAGTCAACGATTTCTCTTTGTTATCCATTTGCCTTTTAATATCTGCAAGGGCGGCTGCGATCTTAGCCATAGCTTGTTCTTTCGGTGGTATTACTTCATCGTCAAGAAAACTGTCATCAGAATCATCAGAATCCGAATAAATAGTGGATTGTTGAGATTC-3'	forward primer: 5'-TGTGGTTTTTCGGCAGGGAT-3' reverse primer1: 5'-AGGGCGGCTGCGATCTTAGC-3' reverse primer2: 5'-TTATCCCGCGTCCACAAGAG-3'	EcoRI
spo-11(ΔC21)	5'-TACTCGTTTATAATCGTCTC-3'	5'-TGGCTCGATTCTTGATTGCTCCGAGAGTCATGTCGATAGAAAAAGAAATTCCGATTCAACCAGAAACCATCATCAACGAATACCACGAAGATTCACAATGTTCGCTGTCGACAGATGATGATCGGGAAGCAAAAGACTGACTAAGTGATAAGCTAGCGATGACTATATAGATTCGGATGCTGAAGAAAAGTTCCAGAATATGATAGATAATGATAGTGATTGAAAATAATATGAAACAGATTTTATTTTAGTTTCAAATGCAATATATTGCAATTACAACCACAAAAGGGGAAAGGAACCGTAAAGTGTTCGAGAAGTACTGAGACTGAGAAGTGGGGGGAGAAACAACATTAAATAAATAGAAAACAACACAAGTTATCTTATCTTATCACAATA…	forward primer: 5'-ACTCGGAGAAATAGTGGTGACA-3' reverse primer1: 5'-ACTCGGAGAAATAGTGGTGACA-3' reverse primer2: 5'-GCTAGCTTATCACTTAGTCA-3'	NheI
spo-11(ΔC21)::3xFLAG	crRNA1: 5'-TTTTCTATCGACATGACTCT-3' crRNA2: 5'-GCTGTCGACAGATGATGATC-3'	5'-CAAATTTCCAGTCTTTTCCCAACTGATTTTCATCGTTTCACCATCGATCAATCACAATGTCTTCCATTGGTTCGAACTGATTTTGTGAAAATTGAGAAGATGATTCCTCGATCGATTCAACTCGGAGAAATAGTGGTGACACGAGAATTAGACTGGATGATTCAGAATAAATTTAAAATGGAACTTGAATCAATAAATATGTGCGGACAGGAGTATATGGCTCGATTCTTGATTGCTCCGCGTGTTATGTCCATCGAGAAAGAAATTCCGATTCAACCAGAAACCATCATCAACGAATACGGATCAGATTATAAAGACCATGATGGAGACTATAAGGATCACGATATTGATTACAAAGACGATGATGATAAAGGATCACACGAAGATTCACAATGT…	forward primer: 5'-ACTCGGAGAAATAGTGGTGACA-3' reverse primer1: 5'-TCGCTCGATGTTTCCCAAGA-3' reverse primer2: 5'-GCTAGCTTATCACTTAGTCA-3'
spo-11(ΔC39), 3xFLAG::dsb-1 spo-11(ΔC39)	5'-TACTCGTTTATAATCGTCTC-3'	5'-TTGTTCCAACGATTGAATGGATCGGGTAAGACGATTTTATATTTATTTTCATAATTTCAACAAATTTCCAGTCTTTTCCCAACTGATTTTCATCGTTTCACCATCGATCAATCACAATGTCTTCCATTGGTTCGAACTGATTTTGTGAAAATTGAGAAGATGATTCCTCGATCGATTCAACTCGGAGAAATAGTGGTGACACGAGAATTAGACTGGATGATTCAGAATAAATTTAAAATGGAACTTGAATCAATAAATATGTGCGGACAGGAGTATATGGCTCGATTCTTGATTGCTCCGAGAGTCATGTCGATAGAAAAAGAAATTCCGATTCAACCAGAAACCATCATCAACGAATACTGACTAAGTGATAAGCTAGCCACGAAGATTCACAAT…	forward primer: 5'-TACGGACTGTTTGACGCTGA-3' reverse primer1: 5'-CGGTTCCTTTCCCCTTTTGT-3' reverse primer2: 5'-GCTAGCTTATCACTTAGTCA-3'	NheI
spo-11(ΔC39)::3xFLAG	crRNA1: 5'-TTTTCTATCGACATGACTCT-3' crRNA2: 5'-GCTGTCGACAGATGATGATC-3'	5'-CAAATTTCCAGTCTTTTCCCAACTGATTTTCATCGTTTCACCATCGATCAATCACAATGTCTTCCATTGGTTCGAACTGATTTTGTGAAAATTGAGAAGATGATTCCTCGATCGATTCAACTCGGAGAAATAGTGGTGACACGAGAATTAGACTGGATGATTCAGAATAAATTTAAAATGGAACTTGAATCAATAAATATGTGCGGACAGGAGTATATGGCTCGATTCTTGATTGCTCCGCGTGTTATGTCCATCGAGAAAGAAATTCCGATTCAACCAGAAACCATCATCAACGAATACGGATCAGATTATAAAGACCATGATGGAGACTATAAGGATCACGATATTGATTACAAAGACGATGATGATAAAGGATCATGACTAAGTGATAAGCTA…	forward primer: 5'-TACGGACTGTTTGACGCTGA-3' reverse primer1: 5'-CGGTTCCTTTCCCCTTTTGT-3' reverse primer2: 5'-GCTAGCTTATCACTTAGTCA-3'	NheI
spo-11::3xFLAG	5'-TACTCGTTTATAATCGTCTC-3'	5'-AACAAATTTCCAGTCTTTTCCCAACTGATTTTCATCGTTTCACCATCGATCAATCACAATGTCTTCCATTGGTTCGAACTGATTTTGTGAAAATTGAGAAGATGATTCCTCGATCGATTCAACTCGGAGAAATAGTGGTGACACGAGAATTAGACTGGATGATTCAGAATAAATTTAAAATGGAACTTGAATCAATAAATATGTGCGGACAGGAGTATATGGCTCGATTCTTGATTGCTCCGAGAGTCATGTCGATAGAAAAAGAAATTCCGATTCAACCAGAAACCATCATCAACGAATACGGATCAGATTATAAAGACCATGATGGAGACTATAAGGATCACGATATTGATTACAAAGACGATGATGATAAAGGATCACACGAAGATTCACAAT…	forward primer: 5'-AAAGAATTTGCCGAAGGCCG-3' reverse primer: 5'-ACGGTTCCTTTCCCCTTTTGT-3'
3xFLAG::dsb-1	crRNA 1 5'CTGAATTGCAGACACTCCAG3' crRNA2 5' AATTGCTTATACTTTATGAT	5'agaattagctaaattagatatgcttggtaatttgaatttgaattcgcgcgtaaaagtgatggatgggtctcgccacgaccggcatgcaattttgaattttttcacattttgaggtccaatgaggtcgaaatttttagacatttttagtaaaaaaaaattatttatgtttttgcagtctcttcagtATGGACTACAAAGACCATGACGGTGATTATAAAGATCATGACATCGATTACAAGGATGACGATGACAAGggagccggatctTTTCCaGAgcTcCAaACcCTtCAaTGGCCGATtATcAAaTAcAAaCAgcTGAGAGGAAGCGGTAATCGACAAGAGgttttaaaaatagatgaattctgtatcgaaaagttaaatttgcagGGCAAAGATAT…	forward primer :5'-ctcattttgccttccatttggc-3' reverser primer : 5'-CTCGACTCCATGAATAACCGTC-3'
dsb-1(R116A), 3xFLAG::dsb-1(R116A), dsb-1(R116A) spo-11(ΔC21)	5'-TATTTCGGAGACTCCAGTTA-3'	5'-CGATCGAGACCGTTTATTGTAACATGGAAGTTTCTAGGTATCCGAGTTTGAAGTGAGTCTTTGTTGTTTGAGAAATTAAAGTCAAATTGCCCGGTTTTCAGAATGAAGAACACAAATTTGTTCGTGATTGTAAACAACCAGGCTCAAGGTTTCCGATTAACTCTTCGTGGCGAAGATCGGGAGAATTTTCTGTCAACTGTCAGAAAATTTGCTTATATTTCGGAGACTCCAGTTAAAGATCATTTGAATGCCTCATCCACAAATACCGGTATTCTTTATTCTTTTAATAGTTTCAAGTTTCATTTTTGAATTATAGATGTGTGGTACAACAGTGTCGAGAAACGGAAGGGAGGATCGTCATCACAGCCGACATCCTTCTCCCAACCATGCGATATT…	forward primer: 5'-CTATACGGGTTCCCGCTTCC-3' reverse primer: 5'-GAACGCATTTGTCCGCAGTTTG-3'	MslI
dsb-1(RD), 3xFLAG::dsb-1(RD), dsb-1(RD) spo-11(3A)	crRNA1: 5'-TATTTCGGAGACTCCAGTTA-3' crRNA2: 5'-AATCGCTCATCCACAAATAC-3'	5'-GATTGTAAACAACCAGGCTCAAGGTTTCCGATTAACTCTTCGTGGCGAAGATCGGGAGAATTTTCTGAAGACTACCATCCTTTTTGCTTTTATTACCGAGAAGCCAAAGCTTGATCATTTGAATACCAGTAGTACAAATACCGGTATTCTTTATTCTTTTAATAGTTTCAAGTTTCATTTTTGAATTATAGATGTGTGGT-3'	forward primer: 5'-AAGCGGTAATCGACAAGAGGTTT-3' reverse primer1: 5'-GGAGAACGCTGTAAGCCGAG-3' reverse primer2: 5'-CAAGCTTTGGCTTCTCGGTAATAAA-3'	AluI
